# Sporadic activation of an oxidative stress-dependent NRF2–p53 signaling network in breast epithelial spheroids and premalignancies

**DOI:** 10.1101/862474

**Authors:** Elizabeth J. Pereira, Joseph S. Burns, Christina Y. Lee, Taylor Marohl, Delia Calderon, Lixin Wang, Kristen A. Atkins, Chun-Chao Wang, Kevin A. Janes

## Abstract

Breast–mammary epithelial cells experience different local environments during tissue development and tumorigenesis. Microenvironmental heterogeneity gives rise to distinct cell-regulatory states whose identity and importance are just beginning to be appreciated. Cellular states diversify when clonal 3D spheroids are cultured in basement membrane, and prior transcriptomic analyses identified a state associated with stress tolerance and poor response to anticancer therapeutics. Here, we examined the regulation of this state and found that it is jointly coordinated by the NRF2 and p53 pathways, which are co-stabilized by spontaneous oxidative stress within the 3D cultures. Inhibition of NRF2 or p53 individually disrupts some of the transcripts defining the regulatory state but does not yield a notable phenotype in nontransformed breast epithelial cells. In contrast, combined perturbation prevents 3D growth in an oxidative stress-dependent manner. By integrating systems models of NRF2 and p53 signaling together as a single oxidative-stress network, we recapitulate these observations and make predictions about oxidative stress profiles during 3D growth. Similar coordination of NRF2 and p53 signaling is observed in normal breast epithelial tissue and hormone-negative ductal carcinoma in situ lesions. However, the pathways are uncoupled in triple-negative breast cancer, a subtype in which p53 is usually mutated. Using the integrated model, we reconcile the different NRF2-knockdown phenotypes of triple-negative cancer lines with their inferred handling of oxidative stress. Our results point to an oxidative stress-tolerance network that is important for single cells during glandular development and the early stages of breast cancer.

**One Sentence Summary:** Reactive oxygen species co-stabilize a non-oncogene and a tumor suppressor for triple-negative breast cancer when cells are surrounded by basement-membrane ECM.
