## Supplementary material for "Sporadic activation of an oxidative stress-dependent NRF2–p53 signaling network in breast epithelial spheroids and premalignancies": File S1

### Sheet: GOanalysis_Spearman>0.5
Analysis Type:	PANTHER Overrepresentation Test (Released 20171205)
Annotation Version and Release Date:	GO Ontology database Released 2018-09-06
Analyzed List:	upload_1 (Homo sapiens)
Reference List:	Homo sapiens (all genes in database)
Test Type:	FISHER
GO biological process complete	Homo sapiens - REFLIST (21042)	upload_1 (631)	upload_1 (expected)	upload_1 (over/under)	upload_1 (fold Enrichment)	upload_1 (raw P-value)	upload_1 (FDR)
SRP-dependent cotranslational protein targeting to membrane (GO:0006614)	94	64	2.82	+	22.7	2.31e-56	1.21e-52
cotranslational protein targeting to membrane (GO:0006613)	100	65	3	+	21.68	2.73e-56	1.07e-52
protein targeting to ER (GO:0045047)	106	68	3.18	+	21.39	1.36e-58	2.13e-54
establishment of protein localization to endoplasmic reticulum (GO:0072599)	110	68	3.3	+	20.61	8.55e-58	6.73e-54
nuclear-transcribed mRNA catabolic process, nonsense-mediated decay (GO:0000184)	119	65	3.57	+	18.21	1.14e-52	2e-49
protein localization to endoplasmic reticulum (GO:0070972)	132	69	3.96	+	17.43	6.6e-55	1.48e-51
ATP synthesis coupled proton transport (GO:0015986)	24	12	0.72	+	16.67	2.21e-10	2.85e-08
energy coupled proton transport, down electrochemical gradient (GO:0015985)	24	12	0.72	+	16.67	2.21e-10	2.83e-08
ribosomal small subunit assembly (GO:0000028)	18	9	0.54	+	16.67	4.16e-08	4.49e-06
mitochondrial ATP synthesis coupled proton transport (GO:0042776)	17	8	0.51	+	15.69	3.45e-07	3.43e-05
translational initiation (GO:0006413)	146	68	4.38	+	15.53	1.56e-51	2.46e-48
respiratory chain complex III assembly (GO:0017062)	9	4	0.27	+	14.82	0.000413	0.0302
mitochondrial respiratory chain complex III assembly (GO:0034551)	9	4	0.27	+	14.82	0.000413	0.0301
cytoplasmic translation (GO:0002181)	68	29	2.04	+	14.22	1.05e-21	3.37e-19
protein targeting to membrane (GO:0006612)	154	65	4.62	+	14.08	3.82e-47	5.02e-44
negative regulation of ubiquitin protein ligase activity (GO:1904667)	10	4	0.3	+	13.34	0.000564	0.0402
mitochondrial electron transport, cytochrome c to oxygen (GO:0006123)	14	5	0.42	+	11.91	0.000171	0.013
mitochondrial electron transport, ubiquinol to cytochrome c (GO:0006122)	14	5	0.42	+	11.91	0.000171	0.013
aerobic electron transport chain (GO:0019646)	14	5	0.42	+	11.91	0.000171	0.0129
cristae formation (GO:0042407)	31	11	0.93	+	11.83	2.2e-08	2.41e-06
nuclear-transcribed mRNA catabolic process (GO:0000956)	195	69	5.85	+	11.8	6.29e-46	7.61e-43
inner mitochondrial membrane organization (GO:0007007)	42	14	1.26	+	11.12	5.12e-10	6.45e-08
mRNA catabolic process (GO:0006402)	211	70	6.33	+	11.06	4.66e-45	5.24e-42
RNA catabolic process (GO:0006401)	242	73	7.26	+	10.06	1.29e-44	1.36e-41
mitochondrial electron transport, NADH to ubiquinone (GO:0006120)	44	13	1.32	+	9.85	7.21e-09	8.05e-07
establishment of protein localization to membrane (GO:0090150)	244	72	7.32	+	9.84	1.83e-43	1.8e-40
oxidative phosphorylation (GO:0006119)	103	30	3.09	+	9.71	1.45e-18	3.51e-16
mitochondrial ATP synthesis coupled electron transport (GO:0042775)	81	23	2.43	+	9.47	2.4e-14	4.07e-12
ATP synthesis coupled electron transport (GO:0042773)	82	23	2.46	+	9.35	3e-14	4.96e-12
translation (GO:0006412)	386	100	11.58	+	8.64	4.68e-56	1.47e-52
respiratory electron transport chain (GO:0022904)	100	25	3	+	8.34	2.13e-14	3.69e-12
peptide biosynthetic process (GO:0043043)	412	102	12.35	+	8.26	1.3e-55	3.42e-52
NADH dehydrogenase complex assembly (GO:0010257)	66	16	1.98	+	8.08	1.55e-09	1.89e-07
mitochondrial respiratory chain complex I assembly (GO:0032981)	66	16	1.98	+	8.08	1.55e-09	1.88e-07
ribosomal small subunit biogenesis (GO:0042274)	67	16	2.01	+	7.96	1.87e-09	2.18e-07
ribosome assembly (GO:0042255)	65	15	1.95	+	7.7	8.95e-09	9.92e-07
mitochondrial respiratory chain complex assembly (GO:0033108)	98	22	2.94	+	7.49	4.95e-12	7.14e-10
mRNA transcription (GO:0009299)	27	6	0.81	+	7.41	0.000337	0.0248
protein targeting (GO:0006605)	343	75	10.29	+	7.29	1.37e-37	1.02e-34
peptide metabolic process (GO:0006518)	528	110	15.83	+	6.95	1.43e-53	2.8e-50
ribosomal large subunit biogenesis (GO:0042273)	73	15	2.19	+	6.85	3.45e-08	3.74e-06
mitochondrial translational elongation (GO:0070125)	88	18	2.64	+	6.82	1.58e-09	1.9e-07
purine ribonucleoside triphosphate biosynthetic process (GO:0009206)	84	17	2.52	+	6.75	5.16e-09	5.89e-07
mitochondrial translational termination (GO:0070126)	89	18	2.67	+	6.74	1.85e-09	2.17e-07
purine nucleoside triphosphate biosynthetic process (GO:0009145)	85	17	2.55	+	6.67	6.03e-09	6.78e-07
amide biosynthetic process (GO:0043604)	524	103	15.71	+	6.55	4.99e-48	7.14e-45
establishment of protein localization to organelle (GO:0072594)	413	81	12.38	+	6.54	1.34e-37	1.05e-34
cellular respiration (GO:0045333)	156	30	4.68	+	6.41	2.33e-14	3.99e-12
translational elongation (GO:0006414)	125	24	3.75	+	6.4	9.64e-12	1.38e-09
ATP biosynthetic process (GO:0006754)	73	14	2.19	+	6.4	2.08e-07	2.1e-05
nucleobase-containing compound catabolic process (GO:0034655)	404	77	12.12	+	6.36	5.31e-35	3.8e-32
response to copper ion (GO:0046688)	42	8	1.26	+	6.35	9.01e-05	0.00705
translational termination (GO:0006415)	95	18	2.85	+	6.32	4.56e-09	5.24e-07
DNA damage response, detection of DNA damage (GO:0042769)	37	7	1.11	+	6.31	0.000258	0.0191
ribonucleoside triphosphate biosynthetic process (GO:0009201)	90	17	2.7	+	6.3	1.27e-08	1.4e-06
ATP metabolic process (GO:0046034)	191	36	5.73	+	6.29	9.93e-17	2.11e-14
purine ribonucleoside triphosphate metabolic process (GO:0009205)	222	41	6.66	+	6.16	1.33e-18	3.26e-16
purine nucleoside triphosphate metabolic process (GO:0009144)	229	42	6.87	+	6.12	6.24e-19	1.58e-16
electron transport chain (GO:0022900)	177	32	5.31	+	6.03	1.44e-14	2.54e-12
ribonucleoside triphosphate metabolic process (GO:0009199)	228	41	6.84	+	6	3.07e-18	7.1e-16
nucleoside triphosphate metabolic process (GO:0009141)	249	43	7.47	+	5.76	1.71e-18	4.02e-16
heterocycle catabolic process (GO:0046700)	452	78	13.55	+	5.75	7.56e-33	4.95e-30
cellular nitrogen compound catabolic process (GO:0044270)	454	78	13.61	+	5.73	9.85e-33	6.2e-30
aromatic compound catabolic process (GO:0019439)	468	79	14.03	+	5.63	1.1e-32	6.66e-30
protein localization to membrane (GO:0072657)	452	76	13.55	+	5.61	2.37e-31	1.38e-28
nucleoside triphosphate biosynthetic process (GO:0009142)	102	17	3.06	+	5.56	6.47e-08	6.88e-06
aerobic respiration (GO:0009060)	73	12	2.19	+	5.48	6.32e-06	0.000549
purine ribonucleoside monophosphate metabolic process (GO:0009167)	228	37	6.84	+	5.41	2.53e-15	4.92e-13
purine nucleoside monophosphate metabolic process (GO:0009126)	229	37	6.87	+	5.39	2.86e-15	5.43e-13
mitochondrial translation (GO:0032543)	112	18	3.36	+	5.36	4.37e-08	4.68e-06
proton transmembrane transport (GO:1902600)	139	22	4.17	+	5.28	1.8e-09	2.13e-07
organic cyclic compound catabolic process (GO:1901361)	501	79	15.02	+	5.26	6.77e-31	3.81e-28
mitochondrial transmembrane transport (GO:1990542)	89	14	2.67	+	5.25	1.72e-06	0.000156
ribonucleoside monophosphate metabolic process (GO:0009161)	242	38	7.26	+	5.24	2.72e-15	5.21e-13
purine ribonucleoside monophosphate biosynthetic process (GO:0009168)	97	15	2.91	+	5.16	8.96e-07	8.39e-05
purine nucleoside monophosphate biosynthetic process (GO:0009127)	97	15	2.91	+	5.16	8.96e-07	8.35e-05
mRNA metabolic process (GO:0016071)	671	102	20.12	+	5.07	1e-38	8.29e-36
ATP hydrolysis coupled cation transmembrane transport (GO:0099132)	60	9	1.8	+	5	0.000169	0.013
nucleoside monophosphate metabolic process (GO:0009123)	264	39	7.92	+	4.93	6.92e-15	1.27e-12
cellular amide metabolic process (GO:0043603)	772	113	23.15	+	4.88	1.31e-41	1.22e-38
energy derivation by oxidation of organic compounds (GO:0015980)	226	33	6.78	+	4.87	1.14e-12	1.75e-10
ribonucleoside monophosphate biosynthetic process (GO:0009156)	111	16	3.33	+	4.81	9.03e-07	8.36e-05
mitochondrial membrane organization (GO:0007006)	125	18	3.75	+	4.8	1.92e-07	1.95e-05
ribosome biogenesis (GO:0042254)	278	40	8.34	+	4.8	6.78e-15	1.25e-12
mitochondrial gene expression (GO:0140053)	137	19	4.11	+	4.62	1.5e-07	1.53e-05
nucleoside monophosphate biosynthetic process (GO:0009124)	123	17	3.69	+	4.61	7.02e-07	6.74e-05
rRNA processing (GO:0006364)	201	27	6.03	+	4.48	6.95e-10	8.68e-08
cellular protein complex disassembly (GO:0043624)	135	18	4.05	+	4.45	5.34e-07	5.19e-05
generation of precursor metabolites and energy (GO:0006091)	401	52	12.03	+	4.32	2.76e-17	6.03e-15
protein localization to organelle (GO:0033365)	686	88	20.57	+	4.28	1.75e-28	8.63e-26
positive regulation of translation (GO:0045727)	118	15	3.54	+	4.24	7.9e-06	0.000676
ribonucleoprotein complex assembly (GO:0022618)	226	28	6.78	+	4.13	1.74e-09	2.08e-07
mitochondrion organization (GO:0007005)	437	54	13.1	+	4.12	4.35e-17	9.38e-15
DNA-templated transcription, termination (GO:0006353)	73	9	2.19	+	4.11	0.000627	0.0443
ribonucleoprotein complex biogenesis (GO:0022613)	431	53	12.92	+	4.1	1.04e-16	2.18e-14
rRNA metabolic process (GO:0016072)	228	28	6.84	+	4.1	2.08e-09	2.41e-07
ribonucleoprotein complex subunit organization (GO:0071826)	240	28	7.2	+	3.89	5.8e-09	6.57e-07
purine ribonucleotide metabolic process (GO:0009150)	423	46	12.68	+	3.63	6.62e-13	1.02e-10
positive regulation of cellular amide metabolic process (GO:0034250)	138	15	4.14	+	3.62	4.23e-05	0.00347
purine ribonucleotide biosynthetic process (GO:0009152)	185	20	5.55	+	3.61	2.54e-06	0.000227
purine nucleotide metabolic process (GO:0006163)	445	48	13.34	+	3.6	2.69e-13	4.23e-11
purine nucleotide biosynthetic process (GO:0006164)	195	21	5.85	+	3.59	1.51e-06	0.000138
regulation of signal transduction by p53 class mediator (GO:1901796)	131	14	3.93	+	3.56	8.92e-05	0.00702
protein-containing complex disassembly (GO:0032984)	226	24	6.78	+	3.54	3.46e-07	3.42e-05
intracellular protein transport (GO:0006886)	943	100	28.28	+	3.54	2.09e-26	8.9e-24
purine-containing compound biosynthetic process (GO:0072522)	208	22	6.24	+	3.53	1.13e-06	0.000104
ribonucleotide metabolic process (GO:0009259)	438	46	13.13	+	3.5	2.02e-12	3.02e-10
import into nucleus (GO:0051170)	125	13	3.75	+	3.47	0.000202	0.0151
ribose phosphate metabolic process (GO:0019693)	457	47	13.7	+	3.43	2.26e-12	3.36e-10
ribose phosphate biosynthetic process (GO:0046390)	205	21	6.15	+	3.42	3.13e-06	0.000276
ribonucleotide biosynthetic process (GO:0009260)	198	20	5.94	+	3.37	6.47e-06	0.00056
mRNA splicing, via spliceosome (GO:0000398)	289	29	8.67	+	3.35	6.47e-08	6.84e-06
RNA splicing, via transesterification reactions with bulged adenosine as nucleophile (GO:0000377)	289	29	8.67	+	3.35	6.47e-08	6.79e-06
purine-containing compound metabolic process (GO:0072521)	482	48	14.45	+	3.32	3.76e-12	5.48e-10
RNA splicing, via transesterification reactions (GO:0000375)	292	29	8.76	+	3.31	7.93e-08	8.27e-06
cellular macromolecule catabolic process (GO:0044265)	856	85	25.67	+	3.31	9.29e-21	2.76e-18
organonitrogen compound biosynthetic process (GO:1901566)	1420	141	42.58	+	3.31	7.37e-35	5.04e-32
mitochondrial transport (GO:0006839)	197	19	5.91	+	3.22	1.99e-05	0.00167
nucleotide metabolic process (GO:0009117)	582	52	17.45	+	2.98	1.96e-11	2.74e-09
protein stabilization (GO:0050821)	168	15	5.04	+	2.98	0.000314	0.0232
ncRNA processing (GO:0034470)	371	33	11.13	+	2.97	1.13e-07	1.17e-05
macromolecule catabolic process (GO:0009057)	993	88	29.78	+	2.96	1.53e-18	3.64e-16
nucleoside phosphate metabolic process (GO:0006753)	587	52	17.6	+	2.95	2.63e-11	3.59e-09
intracellular transport (GO:0046907)	1544	135	46.3	+	2.92	3.9e-28	1.81e-25
cellular protein-containing complex assembly (GO:0034622)	869	74	26.06	+	2.84	7.56e-15	1.37e-12
RNA splicing (GO:0008380)	387	32	11.61	+	2.76	7.83e-07	7.42e-05
nucleotide biosynthetic process (GO:0009165)	281	23	8.43	+	2.73	3.2e-05	0.00265
protein transport (GO:0015031)	1452	118	43.54	+	2.71	5.59e-22	1.91e-19
nucleoside phosphate biosynthetic process (GO:1901293)	284	23	8.52	+	2.7	3.72e-05	0.00307
drug metabolic process (GO:0017144)	649	52	19.46	+	2.67	7.3e-10	9.05e-08
peptide transport (GO:0015833)	1476	118	44.26	+	2.67	2.5e-21	7.87e-19
nucleobase-containing small molecule metabolic process (GO:0055086)	668	53	20.03	+	2.65	1.07e-09	1.32e-07
establishment of localization in cell (GO:0051649)	1775	140	53.23	+	2.63	4.45e-25	1.84e-22
establishment of protein localization (GO:0045184)	1528	120	45.82	+	2.62	3.34e-21	1.03e-18
amide transport (GO:0042886)	1504	118	45.1	+	2.62	8.26e-21	2.5e-18
cellular protein localization (GO:0034613)	1496	117	44.86	+	2.61	1.57e-20	4.5e-18
cellular macromolecule localization (GO:0070727)	1505	117	45.13	+	2.59	3.62e-20	9.83e-18
RNA processing (GO:0006396)	841	65	25.22	+	2.58	2.13e-11	2.94e-09
ncRNA metabolic process (GO:0034660)	528	40	15.83	+	2.53	3.22e-07	3.23e-05
regulation of translation (GO:0006417)	337	25	10.11	+	2.47	8.69e-05	0.00694
posttranscriptional regulation of gene expression (GO:0010608)	461	34	13.82	+	2.46	4.2e-06	0.000369
nucleocytoplasmic transport (GO:0006913)	275	20	8.25	+	2.43	0.000592	0.042
cellular component disassembly (GO:0022411)	374	27	11.22	+	2.41	5.93e-05	0.00476
nuclear transport (GO:0051169)	279	20	8.37	+	2.39	0.000656	0.0461
mRNA processing (GO:0006397)	459	32	13.76	+	2.32	2.78e-05	0.00232
nitrogen compound transport (GO:0071705)	1765	123	52.93	+	2.32	1.19e-17	2.68e-15
negative regulation of gene expression (GO:0010629)	1681	116	50.41	+	2.3	2.25e-16	4.66e-14
cellular localization (GO:0051641)	2358	161	70.71	+	2.28	1.12e-22	4.01e-20
protein localization (GO:0008104)	2050	138	61.47	+	2.24	1.21e-18	3.03e-16
regulation of cellular amide metabolic process (GO:0034248)	386	25	11.58	+	2.16	0.000529	0.0379
cellular nitrogen compound biosynthetic process (GO:0044271)	3550	229	106.46	+	2.15	1.33e-30	7.23e-28
protein-containing complex subunit organization (GO:0043933)	1835	118	55.03	+	2.14	1.31e-14	2.34e-12
oxidation-reduction process (GO:0055114)	945	59	28.34	+	2.08	3.56e-07	3.5e-05
organic substance catabolic process (GO:1901575)	1682	103	50.44	+	2.04	1.67e-11	2.35e-09
carbohydrate derivative metabolic process (GO:1901135)	1095	67	32.84	+	2.04	1.21e-07	1.25e-05
cellular catabolic process (GO:0044248)	1718	105	51.52	+	2.04	1e-11	1.42e-09
protein-containing complex assembly (GO:0065003)	1557	95	46.69	+	2.03	1.34e-10	1.74e-08
macromolecule localization (GO:0033036)	2366	144	70.95	+	2.03	5.5e-16	1.12e-13
organic substance transport (GO:0071702)	2122	128	63.63	+	2.01	7.45e-14	1.21e-11
cellular nitrogen compound metabolic process (GO:0034641)	5212	314	156.3	+	2.01	3.63e-40	3.17e-37
organophosphate metabolic process (GO:0019637)	1040	62	31.19	+	1.99	7.46e-07	7.12e-05
cellular macromolecule biosynthetic process (GO:0034645)	3557	210	106.67	+	1.97	1.2e-22	4.2e-20
gene expression (GO:0010467)	3778	223	113.29	+	1.97	1.89e-24	7.44e-22
negative regulation of macromolecule metabolic process (GO:0010605)	2534	148	75.99	+	1.95	6.3e-15	1.18e-12
macromolecule biosynthetic process (GO:0009059)	3612	210	108.32	+	1.94	6.67e-22	2.19e-19
nucleobase-containing compound metabolic process (GO:0006139)	4604	265	138.06	+	1.92	1.53e-28	7.75e-26
catabolic process (GO:0009056)	1955	112	58.63	+	1.91	8.83e-11	1.16e-08
cellular aromatic compound metabolic process (GO:0006725)	4813	272	144.33	+	1.88	2.25e-28	1.07e-25
heterocycle metabolic process (GO:0046483)	4773	269	143.13	+	1.88	8.62e-28	3.88e-25
phosphorylation (GO:0016310)	1260	71	37.78	+	1.88	7.83e-07	7.38e-05
cellular protein metabolic process (GO:0044267)	3661	205	109.78	+	1.87	2e-19	5.32e-17
negative regulation of metabolic process (GO:0009892)	2775	155	83.22	+	1.86	4.28e-14	7.01e-12
RNA metabolic process (GO:0016070)	3458	192	103.7	+	1.85	1.22e-17	2.7e-15
cellular biosynthetic process (GO:0044249)	4620	256	138.54	+	1.85	6.94e-25	2.8e-22
organic cyclic compound metabolic process (GO:1901360)	5022	278	150.6	+	1.85	8.91e-28	3.9e-25
organic substance biosynthetic process (GO:1901576)	4704	257	141.06	+	1.82	4e-24	1.46e-21
biosynthetic process (GO:0009058)	4763	260	142.83	+	1.82	2.27e-24	8.71e-22
nucleic acid metabolic process (GO:0090304)	3983	217	119.44	+	1.82	2.69e-19	6.95e-17
membrane organization (GO:0061024)	809	43	24.26	+	1.77	0.000526	0.0378
cellular component biogenesis (GO:0044085)	2668	140	80.01	+	1.75	8e-11	1.06e-08
organelle organization (GO:0006996)	3284	164	98.48	+	1.67	4.79e-11	6.5e-09
organonitrogen compound metabolic process (GO:1901564)	5518	272	165.47	+	1.64	2.06e-19	5.4e-17
transport (GO:0006810)	4399	216	131.92	+	1.64	2.49e-14	4.17e-12
regulation of gene expression (GO:0010468)	4636	225	139.02	+	1.62	1.66e-14	2.91e-12
cellular response to stress (GO:0033554)	1593	77	47.77	+	1.61	5.44e-05	0.00439
establishment of localization (GO:0051234)	4513	217	135.33	+	1.6	1.93e-13	3.07e-11
protein metabolic process (GO:0019538)	4414	212	132.37	+	1.6	5.41e-13	8.43e-11
cellular component assembly (GO:0022607)	2457	116	73.68	+	1.57	1.33e-06	0.000121
cellular component organization or biogenesis (GO:0071840)	5650	263	169.43	+	1.55	2.49e-15	4.89e-13
cellular macromolecule metabolic process (GO:0044260)	6513	301	195.31	+	1.54	6.78e-18	1.55e-15
cellular metabolic process (GO:0044237)	8971	414	269.02	+	1.54	2.79e-30	1.46e-27
small molecule metabolic process (GO:0044281)	1813	83	54.37	+	1.53	0.000185	0.014
phosphate-containing compound metabolic process (GO:0006796)	2121	97	63.6	+	1.53	4.4e-05	0.00359
phosphorus metabolic process (GO:0006793)	2148	98	64.41	+	1.52	4.8e-05	0.00389
negative regulation of biological process (GO:0048519)	5084	227	152.46	+	1.49	6.89e-11	9.26e-09
nitrogen compound metabolic process (GO:0006807)	8622	381	258.55	+	1.47	6.28e-22	2.1e-19
cellular component organization (GO:0016043)	5475	240	164.18	+	1.46	7.84e-11	1.05e-08
regulation of macromolecule metabolic process (GO:0060255)	6213	272	186.31	+	1.46	1.19e-12	1.79e-10
localization (GO:0051179)	5554	240	166.55	+	1.44	3.23e-10	4.1e-08
primary metabolic process (GO:0044238)	9094	391	272.71	+	1.43	1.38e-20	4.03e-18
metabolic process (GO:0008152)	9885	425	296.43	+	1.43	3.1e-24	1.16e-21
regulation of metabolic process (GO:0019222)	6705	287	201.07	+	1.43	2.48e-12	3.65e-10
organic substance metabolic process (GO:0071704)	9429	400	282.75	+	1.41	2.86e-20	8.02e-18
macromolecule metabolic process (GO:0043170)	7714	325	231.32	+	1.4	8.96e-14	1.44e-11
regulation of cellular protein metabolic process (GO:0032268)	2519	106	75.54	+	1.4	0.000502	0.0362
aromatic compound biosynthetic process (GO:0019438)	3101	130	92.99	+	1.4	8.74e-05	0.00691
heterocycle biosynthetic process (GO:0018130)	3096	129	92.84	+	1.39	0.000136	0.0105
nucleobase-containing compound biosynthetic process (GO:0034654)	3028	126	90.8	+	1.39	0.000187	0.014
organic cyclic compound biosynthetic process (GO:1901362)	3235	134	97.01	+	1.38	0.000115	0.00895
cellular process (GO:0009987)	15068	550	451.85	+	1.22	3.41e-20	9.4e-18
biological_process (GO:0008150)	17708	597	531.02	+	1.12	1.54e-15	3.1e-13
system process (GO:0003008)	1899	30	56.95	-	0.53	8.74e-05	0.00694
nervous system process (GO:0050877)	1337	16	40.09	-	0.4	1.81e-05	0.00153
sensory perception (GO:0007600)	932	10	27.95	-	0.36	0.000147	0.0114
Unclassified (UNCLASSIFIED)	3334	34	99.98	-	0.34	1.54e-15	3.06e-13
G protein-coupled receptor signaling pathway (GO:0007186)	1207	10	36.2	-	0.28	4.02e-07	3.93e-05
trans-synaptic signaling (GO:0099537)	429	2	12.86	-	0.16	0.000436	0.0316
adaptive immune response (GO:0002250)	544	2	16.31	-	0.12	2.51e-05	0.0021
detection of stimulus involved in sensory perception (GO:0050906)	518	1	15.53	-	0.06	7.21e-06	0.00062
sensory perception of chemical stimulus (GO:0007606)	520	1	15.59	-	0.06	4.63e-06	0.000405
detection of chemical stimulus involved in sensory perception of smell (GO:0050911)	417	0	12.5	-	< 0.01	9.69e-06	0.000824
detection of chemical stimulus involved in sensory perception (GO:0050907)	465	0	13.94	-	< 0.01	1.89e-06	0.00017
detection of chemical stimulus (GO:0009593)	499	0	14.96	-	< 0.01	5.57e-07	5.38e-05
sensory perception of smell (GO:0007608)	448	0	13.43	-	< 0.01	2.73e-06	0.000242
